# Nucleobase adduct-containing metabolites are MR1 ligands that stimulate self-reactive MR1T cells

**DOI:** 10.1101/2022.08.26.505411

**Authors:** Alessandro Vacchini, Qinmei Yang, Andrew Chancellor, Julian Spagnuolo, Daniel Joss, Ove Øyås, Aisha Beshirova, Corinne De Gregorio, Michael Pfeffer, Jörg Stelling, Daniel Häussinger, Marco Lepore, Lucia Mori, Gennaro De Libero

**Affiliations:** Experimental Immunology, Department of Biomedicine, University Hospital and University of Basel, 4031 Basel, Switzerland; Department of Chemistry, University of Basel, 4056 Basel, Switzerland; Department of Biosystems Science and Engineering and SIB Swiss Institute of Bioinformatics, ETH Zurich, 4058 Basel, Switzerland; Department of Chemistry, Biotechnology and Food Science, Norwegian University of Life Sciences, 1432 Ås, Norway

## Abstract

MR1T lymphocytes are a recently identified population of T cells that recognize unknown self-antigens presented by the non-polymorphic MHC-I-related molecule, MR1. MR1T cells can kill tumor cells and modulate the functions of other immune cells with promising therapeutic applications. By integrating genetic, pharmacological and biochemical approaches we identified carbonyl stress and alterations of nucleobase metabolism in tumor target cells that promote recognition by MR1 T cells. We dissected these pathways and found that nucleobase adduct-containing metabolites are self-antigens stimulating MR1T cells. Several nucleobase adducts are presented by MR1 molecules and stimulate individual MR1T cells. Our data suggest that MR1T cells are surveyor of cellular metabolic alterations occurring in conditions of metabolic stress, such as cancer, and lay the groundwork for the development of novel HLA-unrestricted T cell-based therapies.
