## Supplementary material for "Nucleobase adduct-containing metabolites are MR1 ligands that stimulate self-reactive MR1T cells": Data S1

### Sheet: Column Description
Column Name	Description
Kegg Pathway	Name of KEGG Pathway
KEGG ID	KEGG Pathway identifier
Freq	Number of unique significantly enriched gene-targets in KEGG pathway
Genome-wide Ratio	Proportion of genes in Human genome in KEGG pathway
Sample Ratio	Proportion of unique significantly enriched gene-targets in KEGG pathway
p-value	Singificance of binomial enrichment test
FDR	Benjamini-Hochberg false discovery rate
q-value	FDR adjusted p-value
Gene	Current HGNC gene symbol
logFC	log2 fold change as determined by edgeR
logCPM	average log2 counts per million
p-value	two-sided p-value calculated by edgeR
FDR	Benjamini-Hochberg false discovery rate
Entrez ID	Entrez gene identifer
KEGG Gene ID	KEGG gene identifier
GecKO guide UID	GecKO v2 guide identifier

### Sheet: KEGG Pathway Enrichment
Kegg Pathway	KEGG ID	Freq	Genome-wide Ratio	Sample Ratio	p-value	FDR
Purine metabolism	hsa00230	5	0.0603418	0.263158	0.00455201	0.0227601
Mannose type O-glycan biosynthesis	hsa00515	2	0.00767353	0.105263	0.00923243	0.0230811

### Sheet: Genes in Purine Metabolism
Gene	logFC	logCPM	p-value	FDR	Entrez ID	KEGG Gene ID	GecKO guide UID
ADSSL1	1.88394	4.02561	0.000514594	0.00872562	122622	hsa:122622	HGLibA_01080
ENTPD5	1.77861	4.58709	0.00131268	0.0211445	957	hsa:957	HGLibA_15210
ADCY1	2.35809	3.68138	0.000284241	0.00492957	107	hsa:107	HGLibB_00904
NUDT2	2.31232	4.5932	0.00151105	0.0240991	318	hsa:318	HGLibB_32923
PDE5A	2.52602	4.05657	8.96643e-06	0.0001865	8654	hsa:8654	HGLibB_35755

### Sheet: Genes in Mannose type O-glycan
Gene	logFC	logCPM	p-value	FDR	Entrez ID	KEGG Gene ID	GecKO guide UID
FKTN	1.52816	4.28109	0.00176913	0.0278435	2218	hsa:2218	HGLibA_17601
GTDC2	2.38455	3.24592	0.000897462	0.0148217	84892	hsa:84892	HGLibA_20516
POMGNT2	2.24642	3.18181	0.00224617	0.0346929	84892	hsa:84892	HGLibA_37659
