## Supplementary material for "Nucleobase adduct-containing metabolites are MR1 ligands that stimulate self-reactive MR1T cells": Data S2

### Sheet: Column Descriptions
Column Name	Description
Kegg Pathway	Name of KEGG Pathway
KEGG ID	KEGG Pathway identifier
Freq	Number of unique significantly depleted gene-targets in KEGG pathway
Genome-wide Ratio	Proportion of genes in Human genome in KEGG pathway
Sample Ratio	Proportion of unique significantly depleted gene-targets in KEGG pathway
p-value	Singificance of binomial enrichment test
FDR	Benjamini-Hochberg false discovery rate
q-value	FDR adjusted p-value
Gene	Current HGNC gene symbol
logFC	log2 fold change as determined by edgeR
logCPM	average log2 counts per million
p-value	two-sided p-value calculated by edgeR
FDR	Benjamini-Hochberg false discovery rate
Entrez ID	Entrez gene identifer
KEGG Gene ID	KEGG gene identifier
GecKO guide UID	GecKO v2 guide identifier

### Sheet: KEGG Pathway Enrichment
Kegg Pathway	KEGG ID	Freq	Genome-wide Ratio	Sample Ratio	p-value	FDR	q-value
Glycolysis / Gluconeogenesis	hsa00010	19	0.0233694	0.0496084	0.00200523	0.0338746	0.0135305
Fatty acid degradation	hsa00071	12	0.0149983	0.0313316	0.0142142	0.0674581	0.0247892
Oxidative phosphorylation	hsa00190	25	0.0418556	0.0652742	0.0203455	0.0674581	0.0247892
Purine metabolism	hsa00230	36	0.0603418	0.0939948	0.00613168	0.0471249	0.0159273
Glutathione metabolism	hsa00480	14	0.0195326	0.0365535	0.0200483	0.0674581	0.0247892
Arachidonic acid metabolism	hsa00590	18	0.0212766	0.0469974	0.00171017	0.0338746	0.0135305
Metabolism of xenobiotics by cytochrome P450	hsa00980	17	0.0251134	0.0443864	0.0183098	0.0674581	0.0247892
Drug metabolism - cytochrome P450	hsa00982	18	0.0237182	0.0469974	0.00525175	0.0471249	0.0159273

### Sheet: Glycolysis & Gluconeogenesis
Gene	logFC	logCPM	p-value	FDR	Entrez ID	KEGG Gene ID	GecKO guide UID
ADH6	-7.79798	0.597675	2.70723e-07	8.01966e-06	130	hsa:130	HGLibA_00963
ALDOB	-6.92295	3.09737	2.0505e-07	6.30136e-06	229	hsa:229	HGLibA_01594
GAPDHS	-8.83013	1.55859	1.56767e-08	7.53458e-07	26330	hsa:26330	HGLibA_18616
PCK2	-8.6733	1.42073	9.77214e-09	5.20195e-07	5106	hsa:5106	HGLibA_35615
PDHA1	-8.16142	3.01512	6.41251e-09	3.77116e-07	5160	hsa:5160	HGLibA_35863
PFKP	-6.2205	2.32517	4.19289e-05	0.000781667	5214	hsa:5214	HGLibA_36170
PGAM2	-8.82008	2.17622	5.08622e-08	1.95298e-06	5224	hsa:5224	HGLibA_36197
PGAM2	-8.34048	2.79523	1.01558e-07	3.45045e-06	5224	hsa:5224	HGLibA_36199
PGK2	-8.13097	0.891795	1.53829e-09	1.42151e-07	5232	hsa:5232	HGLibA_36243
TPI1	-8.01798	1.06206	1.22785e-07	4.06366e-06	7167	hsa:7167	HGLibA_51135
ADH1A	-7.97485	0.761733	3.82172e-08	1.53433e-06	124	hsa:124	HGLibB_00947
ADH4	-7.80908	0.59006	1.54227e-09	1.42376e-07	127	hsa:127	HGLibB_00953
ALDH2	-8.24732	2.07856	1.142e-07	3.81381e-06	217	hsa:217	HGLibB_01558
ALDH7A1	-6.903	2.32254	2.58422e-07	7.70238e-06	501	hsa:501	HGLibB_01580
FBP2	-7.96921	1.41996	0.000296096	0.00512456	8789	hsa:8789	HGLibB_16945
G6PC	-7.81568	0.496543	9.38995e-06	0.000194474	2538	hsa:2538	HGLibB_18280
HK3	-8.00156	0.901598	9.78488e-05	0.00176068	3101	hsa:3101	HGLibB_21556
LDHAL6B	-8.97032	1.43363	2.81594e-08	1.20825e-06	92483	hsa:92483	HGLibB_26190
PGAM4	-8.34861	2.11397	1.79931e-06	4.30148e-05	441531	hsa:441531	HGLibB_36153
PGM2	-8.32762	1.32683	0.000154375	0.00273398	55276	hsa:55276	HGLibB_36217
TPI1	-8.79932	1.54101	2.68649e-08	1.16031e-06	7167	hsa:7167	HGLibB_51073

### Sheet: Arachadonic Acid metabolism
Gene	logFC	logCPM	p-value	FDR	Entrez ID	KEGG Gene ID	GecKO guide UID
ALOX12B	-8.60771	1.22454	1.79397e-09	1.56656e-07	242	hsa:242	HGLibA_01678
CYP2E1	-8.43913	1.27362	1.14099e-06	2.86302e-05	1571	hsa:1571	HGLibA_12130
CYP2J2	-5.05329	1.01345	0.000526066	0.00891359	1573	hsa:1573	HGLibA_12135
CYP4F2	-7.24388	1.241	1.19138e-07	3.95614e-06	8529	hsa:8529	HGLibA_12186
FAM213B	-10.0135	2.3871	3.84827e-13	5.28516e-10	127281	hsa:127281	HGLibA_16474
GPX1	-8.67004	1.3966	1.22046e-08	6.20266e-07	2876	hsa:2876	HGLibA_20169
LTA4H	-5.08148	2.14926	0.000968775	0.0159252	4048	hsa:4048	HGLibA_27578
PLA2G12B	-8.59914	2.76066	2.68002e-06	6.17129e-05	84647	hsa:84647	HGLibA_36874
PLA2G5	-9.34963	2.04905	7.4346e-09	4.24487e-07	5322	hsa:5322	HGLibA_36919
PLA2G6	-1.55556	4.4041	0.00168083	0.0265537	8398	hsa:8398	HGLibA_36920
PLA2G6	-8.56328	0.641969	5.12989e-09	3.21962e-07	8398	hsa:8398	HGLibA_36921
EPHX2	-8.76567	2.83374	5.87977e-08	2.19452e-06	2053	hsa:2053	HGLibB_15303
GGT1	-6.27911	1.71792	8.67732e-06	0.0001811	2678	hsa:2678	HGLibB_18984
GPX1	-9.19873	2.05366	5.11218e-08	1.96013e-06	2876	hsa:2876	HGLibB_20141
PLA2G10	-8.7966	1.59205	3.11036e-08	1.3054e-06	8399	hsa:8399	HGLibB_36821
PLA2G1B	-7.88288	0.772741	6.56514e-07	1.75535e-05	5319	hsa:5319	HGLibB_36834
PLA2G2A	-7.42459	3.50216	7.09588e-09	4.09723e-07	5320	hsa:5320	HGLibB_36839
PLA2G4C	-5.64353	3.41312	5.18305e-06	0.000112404	8605	hsa:8605	HGLibB_36858
PTGES2	-7.72586	0.720986	1.03991e-06	2.6338e-05	80142	hsa:80142	HGLibB_39280
PTGS2	-9.66243	1.75173	4.14115e-10	6.35246e-08	5743	hsa:5743	HGLibB_39312

### Sheet: Drug metabol-cytochrome P450
Gene	logFC	logCPM	p-value	FDR	Entrez ID	KEGG Gene ID	GecKO guide UID
ADH6	-7.79798	0.597675	2.70723e-07	8.01966e-06	130	hsa:130	HGLibA_00963
AOX1	-8.34065	1.2149	1.28144e-05	0.000258646	316	hsa:316	HGLibA_02277
CYP2E1	-8.43913	1.27362	1.14099e-06	2.86302e-05	1571	hsa:1571	HGLibA_12130
GSTA1	-8.64499	1.3937	3.25003e-10	5.54972e-08	2938	hsa:2938	HGLibA_20452
GSTA4	-8.88275	2.20473	1.09059e-10	2.77284e-08	2941	hsa:2941	HGLibA_20460
GSTA4	-8.56469	1.29628	1.58941e-09	1.45618e-07	2941	hsa:2941	HGLibA_20461
GSTM1	-7.56505	3.75187	2.50983e-11	1.07443e-08	2944	hsa:2944	HGLibA_20471
GSTM5	-8.80327	1.38806	3.75407e-09	2.58044e-07	2949	hsa:2949	HGLibA_20484
UGT2B10	-10.3447	2.50255	2.35962e-14	7.48885e-11	7365	hsa:7365	HGLibA_52912
ADH1A	-7.97485	0.761733	3.82172e-08	1.53433e-06	124	hsa:124	HGLibB_00947
ADH4	-7.80908	0.59006	1.54227e-09	1.42376e-07	127	hsa:127	HGLibB_00953
CYP2A6	-6.0818	3.04299	3.40461e-06	7.66022e-05	1548	hsa:1548	HGLibB_12093
CYP3A4	-7.57555	0.781118	4.21949e-05	0.00078615	1576	hsa:1576	HGLibB_12140
CYP3A4	-6.43397	2.19936	2.01354e-05	0.000393053	1576	hsa:1576	HGLibB_12141
FMO2	-7.05352	3.00523	5.11534e-07	1.40373e-05	2327	hsa:2327	HGLibB_17682
GSTA1	-8.84149	1.70698	1.0831e-07	3.64621e-06	2938	hsa:2938	HGLibB_20422
GSTA2	-8.95632	1.78074	7.17626e-08	2.5912e-06	2939	hsa:2939	HGLibB_20426
GSTA3	-7.51171	2.93999	8.7468e-08	3.03448e-06	2940	hsa:2940	HGLibB_20429
GSTA4	-7.89164	1.32538	1.27494e-09	1.24967e-07	2941	hsa:2941	HGLibB_20433
GSTM3	-8.10644	1.20878	2.28081e-07	6.91674e-06	2947	hsa:2947	HGLibB_20449
UGT2B15	-8.06036	0.856555	1.79293e-08	8.43657e-07	7366	hsa:7366	HGLibB_52854
UGT2B7	-7.32618	1.15518	2.42767e-08	1.07056e-06	7364	hsa:7364	HGLibB_52864

### Sheet: Fatty Acid Degradation
Gene	logFC	logCPM	p-value	FDR	Entrez ID	KEGG Gene ID	GecKO guide UID
ACSL5	-8.4021	1.19521	6.4321e-06	0.000137483	51703	hsa:51703	HGLibA_00563
ADH6	-7.79798	0.597675	2.70723e-07	8.01966e-06	130	hsa:130	HGLibA_00963
ECI1	-8.11244	1.07502	1.25563e-08	6.3394e-07	1632	hsa:1632	HGLibA_14405
ACADM	-9.03804	1.71434	2.85878e-08	1.22267e-06	34	hsa:34	HGLibB_00368
ACOX1	-7.72917	2.88386	7.80896e-08	2.76957e-06	51	hsa:51	HGLibB_00496
ACSL4	-8.58085	1.18376	8.05604e-09	4.50628e-07	2182	hsa:2182	HGLibB_00558
ACSL5	-5.87481	1.38974	8.54484e-05	0.00154571	51703	hsa:51703	HGLibB_00563
ADH1A	-7.97485	0.761733	3.82172e-08	1.53433e-06	124	hsa:124	HGLibB_00947
ADH4	-7.80908	0.59006	1.54227e-09	1.42376e-07	127	hsa:127	HGLibB_00953
ALDH2	-8.24732	2.07856	1.142e-07	3.81381e-06	217	hsa:217	HGLibB_01558
ALDH7A1	-6.903	2.32254	2.58422e-07	7.70238e-06	501	hsa:501	HGLibB_01580
GCDH	-8.81361	1.41166	5.95577e-09	3.56497e-07	2639	hsa:2639	HGLibB_18744
HADHA	-9.68629	2.16874	5.27552e-09	3.27634e-07	3030	hsa:3030	HGLibB_20779

### Sheet: Glutathione Metabolism
Gene	logFC	logCPM	p-value	FDR	Entrez ID	KEGG Gene ID	GecKO guide UID
GPX1	-8.67004	1.3966	1.22046e-08	6.20266e-07	2876	hsa:2876	HGLibA_20169
GSTA1	-8.64499	1.3937	3.25003e-10	5.54972e-08	2938	hsa:2938	HGLibA_20452
GSTA4	-8.88275	2.20473	1.09059e-10	2.77284e-08	2941	hsa:2941	HGLibA_20460
GSTA4	-8.56469	1.29628	1.58941e-09	1.45618e-07	2941	hsa:2941	HGLibA_20461
GSTM1	-7.56505	3.75187	2.50983e-11	1.07443e-08	2944	hsa:2944	HGLibA_20471
GSTM5	-8.80327	1.38806	3.75407e-09	2.58044e-07	2949	hsa:2949	HGLibA_20484
LAP3	-8.04277	0.661093	1.39971e-06	3.4345e-05	51056	hsa:51056	HGLibA_26013
LAP3	-8.94743	2.04897	2.00065e-07	6.18327e-06	51056	hsa:51056	HGLibA_26014
GGT1	-6.27911	1.71792	8.67732e-06	0.0001811	2678	hsa:2678	HGLibB_18984
GGT6	-5.58071	0.883604	8.40957e-05	0.00152184	124975	hsa:124975	HGLibB_18990
GPX1	-9.19873	2.05366	5.11218e-08	1.96013e-06	2876	hsa:2876	HGLibB_20141
GPX4	-8.1898	3.10545	1.8208e-09	1.58099e-07	2879	hsa:2879	HGLibB_20150
GPX4	-8.79493	1.67654	1.82711e-09	1.58284e-07	2879	hsa:2879	HGLibB_20152
GSTA1	-8.84149	1.70698	1.0831e-07	3.64621e-06	2938	hsa:2938	HGLibB_20422
GSTA2	-8.95632	1.78074	7.17626e-08	2.5912e-06	2939	hsa:2939	HGLibB_20426
GSTA3	-7.51171	2.93999	8.7468e-08	3.03448e-06	2940	hsa:2940	HGLibB_20429
GSTA4	-7.89164	1.32538	1.27494e-09	1.24967e-07	2941	hsa:2941	HGLibB_20433
GSTM3	-8.10644	1.20878	2.28081e-07	6.91674e-06	2947	hsa:2947	HGLibB_20449
SRM	-8.02798	2.6117	4.67594e-09	3.00616e-07	6723	hsa:6723	HGLibB_46938
TXNDC12	-8.93983	1.51653	1.95917e-09	1.6668e-07	51060	hsa:51060	HGLibB_52342

### Sheet: Metab of Xenobio cytochr P450
Gene	logFC	logCPM	p-value	FDR	Entrez ID	KEGG Gene ID	GecKO guide UID
ADH6	-7.79798	0.597675	2.70723e-07	8.01966e-06	130	hsa:130	HGLibA_00963
CYP2E1	-8.43913	1.27362	1.14099e-06	2.86302e-05	1571	hsa:1571	HGLibA_12130
GSTA1	-8.64499	1.3937	3.25003e-10	5.54972e-08	2938	hsa:2938	HGLibA_20452
GSTA4	-8.88275	2.20473	1.09059e-10	2.77284e-08	2941	hsa:2941	HGLibA_20460
GSTA4	-8.56469	1.29628	1.58941e-09	1.45618e-07	2941	hsa:2941	HGLibA_20461
GSTM1	-7.56505	3.75187	2.50983e-11	1.07443e-08	2944	hsa:2944	HGLibA_20471
GSTM5	-8.80327	1.38806	3.75407e-09	2.58044e-07	2949	hsa:2949	HGLibA_20484
UGT2B10	-10.3447	2.50255	2.35962e-14	7.48885e-11	7365	hsa:7365	HGLibA_52912
ADH1A	-7.97485	0.761733	3.82172e-08	1.53433e-06	124	hsa:124	HGLibB_00947
ADH4	-7.80908	0.59006	1.54227e-09	1.42376e-07	127	hsa:127	HGLibB_00953
CYP2A13	-6.37946	0.800954	2.608e-05	0.000499973	1553	hsa:1553	HGLibB_12089
CYP2A6	-6.0818	3.04299	3.40461e-06	7.66022e-05	1548	hsa:1548	HGLibB_12093
CYP3A4	-7.57555	0.781118	4.21949e-05	0.00078615	1576	hsa:1576	HGLibB_12140
CYP3A4	-6.43397	2.19936	2.01354e-05	0.000393053	1576	hsa:1576	HGLibB_12141
GSTA1	-8.84149	1.70698	1.0831e-07	3.64621e-06	2938	hsa:2938	HGLibB_20422
GSTA2	-8.95632	1.78074	7.17626e-08	2.5912e-06	2939	hsa:2939	HGLibB_20426
GSTA3	-7.51171	2.93999	8.7468e-08	3.03448e-06	2940	hsa:2940	HGLibB_20429
GSTA4	-7.89164	1.32538	1.27494e-09	1.24967e-07	2941	hsa:2941	HGLibB_20433
GSTM3	-8.10644	1.20878	2.28081e-07	6.91674e-06	2947	hsa:2947	HGLibB_20449
UGT2B15	-8.06036	0.856555	1.79293e-08	8.43657e-07	7366	hsa:7366	HGLibB_52854
UGT2B7	-7.32618	1.15518	2.42767e-08	1.07056e-06	7364	hsa:7364	HGLibB_52864

### Sheet: Oxidative Phosphorylation
Gene	logFC	logCPM	p-value	FDR	Entrez ID	KEGG Gene ID	GecKO guide UID
ATP5G3	-7.77558	2.74663	5.75553e-07	1.56333e-05	518	hsa:518	HGLibA_03661
ATP5H	-9.18678	1.42531	1.45952e-07	4.70188e-06	10476	hsa:10476	HGLibA_03663
ATP5O	-7.66805	0.420079	1.81636e-05	0.000357138	539	hsa:539	HGLibA_03685
ATP6V0D2	-9.18972	1.93021	8.19132e-09	4.56237e-07	245972	hsa:245972	HGLibA_03722
ATP6V0E1	-9.05469	1.70885	8.04741e-10	9.16079e-08	8992	hsa:8992	HGLibA_03724
ATP6V1C2	-7.22158	2.47198	7.3274e-07	1.93019e-05	245973	hsa:245973	HGLibA_03741
COX17	-8.25683	2.92367	7.77607e-10	8.98107e-08	10063	hsa:10063	HGLibA_10819
COX5A	-8.38005	1.31877	2.57171e-05	0.000493738	9377	hsa:9377	HGLibA_10837
COX6A2	-6.57058	2.55732	2.5238e-05	0.000484842	1339	hsa:1339	HGLibA_10845
COX6A2	-8.31855	1.13792	7.14907e-07	1.89024e-05	1339	hsa:1339	HGLibA_10846
COX7B	-7.91255	1.71964	1.97205e-06	4.67074e-05	1349	hsa:1349	HGLibA_10865
COX7B2	-8.39321	1.72006	5.04473e-05	0.000931792	170712	hsa:170712	HGLibA_10868
NDUFA12	-5.69087	1.72202	9.35013e-05	0.00168542	55967	hsa:55967	HGLibA_31445
NDUFS6	-6.85172	2.53129	1.35018e-06	3.32359e-05	4726	hsa:4726	HGLibA_31560
SDHC	-8.66606	1.64206	8.14511e-08	2.86899e-06	6391	hsa:6391	HGLibA_43144
SDHC	-8.60252	3.1933	2.89539e-11	1.16881e-08	6391	hsa:6391	HGLibA_43145
TCIRG1	-8.99442	2.17995	6.73382e-11	2.01225e-08	10312	hsa:10312	HGLibA_48813
UQCR10	-8.60169	1.58306	2.13757e-05	0.000415237	29796	hsa:29796	HGLibA_53104
ATP6V1F	-9.10838	1.41828	3.50606e-07	1.00309e-05	9296	hsa:9296	HGLibB_03751
COX7A2	-8.65629	1.60974	5.65796e-09	3.43732e-07	1347	hsa:1347	HGLibB_10849
COX7B2	-1.68661	4.18006	0.00326417	0.0484723	170712	hsa:170712	HGLibB_10857
COX8C	-6.60481	2.26174	7.25987e-05	0.00132132	341947	hsa:341947	HGLibB_10867
CYC1	-8.34427	2.52026	3.09728e-08	1.30169e-06	1537	hsa:1537	HGLibB_12014
NDUFA8	-6.82409	3.42019	1.1477e-08	5.90462e-07	4702	hsa:4702	HGLibB_31432
NDUFB11	-8.12181	0.75676	3.8722e-07	1.09094e-05	54539	hsa:54539	HGLibB_31466
NDUFB2	-7.9758	0.957136	4.7441e-07	1.30967e-05	4708	hsa:4708	HGLibB_31469
NDUFC2-KCTD14	-8.7001	1.04548	1.80063e-06	4.3035e-05	100532726	hsa:100532726	HGLibB_31500
SDHB	-9.38048	1.7245	9.28945e-07	2.37444e-05	6390	hsa:6390	HGLibB_43088
SDHB	-6.81986	0.720372	3.68893e-07	1.04598e-05	6390	hsa:6390	HGLibB_43089

### Sheet: Purine Metabolism
Gene	logFC	logCPM	p-value	FDR	Entrez ID	KEGG Gene ID	GecKO guide UID
ADA	-9.22095	2.39571	3.25957e-09	2.32745e-07	100	hsa:100	HGLibA_00715
ADCY1	-8.85798	2.3196	2.32595e-07	7.02587e-06	107	hsa:107	HGLibA_00906
ADCY10	-5.54385	2.33001	0.000277792	0.00482319	55811	hsa:55811	HGLibA_00908
ADCY6	-6.55473	1.78068	5.28471e-06	0.000114528	112	hsa:112	HGLibA_00922
ADCY6	-4.25288	2.20188	0.00277412	0.0420292	112	hsa:112	HGLibA_00923
AK6	-7.72434	0.518702	6.17347e-09	3.66817e-07	102157402	hsa:102157402	HGLibA_01390
GUCY2D	-7.67032	0.360179	7.6127e-07	1.9962e-05	3000	hsa:3000	HGLibA_20665
HPRT1	-7.15988	2.68845	1.37048e-06	3.36997e-05	3251	hsa:3251	HGLibA_22042
IMPDH1	-9.19371	1.48581	9.94082e-08	3.38853e-06	3614	hsa:3614	HGLibA_23256
IMPDH2	-5.83861	2.64554	0.000209701	0.00367072	3615	hsa:3615	HGLibA_23258
ITPA	-9.07418	2.27507	5.25163e-10	7.09772e-08	3704	hsa:3704	HGLibA_23838
NME3	-6.26752	2.57098	2.04853e-05	0.000399121	4832	hsa:4832	HGLibA_32159
NME4	-8.36769	1.14252	2.08593e-08	9.49491e-07	4833	hsa:4833	HGLibA_32162
NT5E	-9.61787	2.36718	3.2479e-09	2.32377e-07	4907	hsa:4907	HGLibA_32829
PDE4C	-8.91045	1.49478	7.06385e-09	4.08129e-07	5143	hsa:5143	HGLibA_35792
PDE4C	-9.21078	1.61166	3.70153e-11	1.35905e-08	5143	hsa:5143	HGLibA_35794
POLR1D	-8.76658	2.79002	1.08472e-10	2.76555e-08	51082	hsa:51082	HGLibA_37559
PRIM2	-9.0319	1.67684	9.38712e-09	5.06978e-07	5558	hsa:5558	HGLibA_38484
ADCY2	-8.7445	1.5851	8.25192e-07	2.14124e-05	108	hsa:108	HGLibB_00910
ADCY6	-9.30343	1.88148	2.24622e-09	1.83015e-07	112	hsa:112	HGLibB_00921
ADCY7	-8.53715	1.45847	8.15178e-08	2.87002e-06	113	hsa:113	HGLibB_00924
ADK	-9.4831	2.3607	4.12403e-11	1.44324e-08	132	hsa:132	HGLibB_00986
AK1	-8.7376	3.27787	2.50395e-12	2.00401e-09	203	hsa:203	HGLibB_01374
AK5	-7.96305	1.18795	3.24911e-05	0.000613889	26289	hsa:26289	HGLibB_01387
AK6	-9.03096	1.93645	2.66239e-08	1.15179e-06	102157402	hsa:102157402	HGLibB_01389
CANT1	-8.34359	1.25067	4.42116e-08	1.73305e-06	124583	hsa:124583	HGLibB_07121
ENTPD6	-8.80939	1.40064	5.28514e-08	2.01091e-06	955	hsa:955	HGLibB_15190
GUCY1A2	-5.25579	1.81605	0.000633381	0.0106379	2977	hsa:2977	HGLibB_20624
GUCY1A3	-7.04883	2.2121	4.19062e-07	1.17092e-05	2982	hsa:2982	HGLibB_20626
GUCY1B3	-9.12133	1.47323	2.1582e-07	6.58397e-06	2983	hsa:2983	HGLibB_20631
NT5C	-8.33215	1.23574	2.70981e-06	6.23209e-05	30833	hsa:30833	HGLibB_32756
NT5C1B-RDH14	-9.21937	2.32622	4.35789e-11	1.49663e-08	100526794	hsa:100526794	HGLibB_32763
NT5M	-4.78817	1.74873	0.00130935	0.0210978	56953	hsa:56953	HGLibB_32788
PDE4B	-8.02128	0.581186	1.7105e-09	1.51805e-07	5142	hsa:5142	HGLibB_35743
PDE6B	-6.48282	2.61494	1.11033e-05	0.000227147	5158	hsa:5158	HGLibB_35762
PGM2	-8.32762	1.32683	0.000154375	0.00273398	55276	hsa:55276	HGLibB_36217
POLD4	-8.36805	0.456385	5.21824e-10	7.09522e-08	57804	hsa:57804	HGLibB_37452
POLR1D	-6.40058	2.51787	0.000166543	0.00293817	51082	hsa:51082	HGLibB_37508
POLR2J2	-7.67661	0.485185	7.16891e-09	4.11872e-07	246721	hsa:246721	HGLibB_37545
PRPS1	-8.83614	1.85407	4.03559e-08	1.601e-06	5631	hsa:5631	HGLibB_38707
PRUNE	-7.58383	0.450319	7.89456e-05	0.00143033	58497	hsa:58497	HGLibB_38936
